# Hippocampus Glutathione S Reductase Potentially Confers Genetic Resilience to Cognitive Decline in the AD-BXD Mouse Population

**DOI:** 10.1101/2024.01.09.574219

**Authors:** Michael C. Saul, Elizabeth M. Litkowski, Niran Hadad, Amy R. Dunn, Stephanie M. Boas, Jon A. L. Wilcox, Julia E. Robbins, Yiyang Wu, Vivek M. Philip, Gennifer E. Merrihew, Jea Park, Philip L. De Jager, Dave E. Bridges, Vilas Menon, David A. Bennett, Timothy J. Hohman, Michael J. MacCoss, Catherine C. Kaczorowski

## Abstract

Alzheimer’s disease (AD) is a prevalent and costly age-related dementia. Heritable factors account for 58-79% of variation in late-onset AD, but substantial variation remains in age-of-onset, disease severity, and whether those with high-risk genotypes acquire AD. To emulate the diversity of human populations, we utilized the AD-BXD mouse panel. This genetically diverse resource combines AD genotypes with multiple BXD strains to discover new genetic drivers of AD resilience. Comparing AD-BXD carriers to noncarrier littermates, we computed a novel quantitative metric for resilience to cognitive decline in the AD-BXDs. Our quantitative AD resilience trait was heritable and genetic mapping identified a locus on chr8 associated with resilience to AD mutations that resulted in amyloid brain pathology. Using a hippocampus proteomics dataset, we nominated the mitochondrial glutathione S reductase protein (GR or GSHR) as a resilience factor, finding that the DBA/2J genotype was associated with substantially higher GR abundance. By mapping protein QTLs (pQTLs), we identified synaptic organization and mitochondrial proteins coregulated in trans with a cis-pQTL for GR. We found four coexpression modules correlated with the quantitative resilience score in aged 5XFAD mice using paracliques, which were related to cell structure, protein folding, and postsynaptic densities. Finally, we found significant positive associations between human *GSR* transcript abundance in the brain and better outcomes on AD-related cognitive and pathology traits in the Religious Orders Study/Memory and Aging project (ROSMAP). Taken together, these data support a framework for resilience in which neuronal antioxidant pathway activity provides for stability of synapses within the hippocampus.
