## Supplementary Table S1 for "Hippocampus Glutathione S Reductase Potentially Confers Genetic Resilience to Cognitive Decline in the AD-BXD Mouse Population"

### Sheet: Sheet1
uploaded_variation	location	allele	consequence	impact	symbol	gene	in_proteomics_dataset	protein_id	consequence	notes	feature_type	feature	biotype	exon	intron	hgv_sc	hgv_sp	c_dna_position	cds_position	protein_position	amino_acids	codons	existing_variation	distance	strand	flags	symbol_source	hgnc_id	mane_select	mane_plus_clinical	tsl	appris	sift	clin_sig	somatic	pheno	motif_name	motif_pos	high_inf_pos	motif_score_change	transcription_factors
8_18682270_C/T	8:18682270-18682270	T	missense_variant	MODERATE	Mcph1	ENSMUSG00000039842	FALSE				Transcript	ENSMUST00000039412.15	protein_coding	8/14	-	-	-	1871	1406	469	S/L	tCa/tTa	rs33078281	-	1	-	MGI	-	-	-	1	P1	deleterious(0)	-	-	-	-	-	-	-	-
8_18682270_C/T	8:18682270-18682270	T	missense_variant	MODERATE	Mcph1	ENSMUSG00000039842	FALSE				Transcript	ENSMUST00000146819.8	protein_coding	8/8	-	-	-	1420	1406	469	S/L	tCa/tTa	rs33078281	-	1	-	MGI	-	-	-	1	-	deleterious(0)	-	-	-	-	-	-	-	-
8_18896685_T/G	8:18896685-18896685	G	missense_variant	MODERATE	Agpat5	ENSMUSG00000031467	TRUE	Q9D1E8	not in any specific motif in UniProt, toward the end of a predicted alpha helix in AlphaFold.		Transcript	ENSMUST00000149565.8	protein_coding	1/8	-	-	-	393	110	37	V/G	gTg/gGg	rs3546362755	-	1	-	MGI	-	-	-	1	P1	deleterious(0)	-	-	-	-	-	-	-	-
8_19495978_A/T	8:19495978-19495978	T	missense_variant	MODERATE	Defb8	ENSMUSG00000031471	FALSE				Transcript	ENSMUST00000033854.4	protein_coding	2/2	-	-	-	94	81	27	D/E	gaT/gaA	rs48714184	-	-1	-	MGI	-	-	-	1	P1	deleterious(0.04)	-	-	-	-	-	-	-	-
8_21434681_A/G	8:21434681-21434681	G	missense_variant	MODERATE	AY761185	ENSMUSG00000079120	FALSE				Transcript	ENSMUST00000110758.4	protein_coding	1/2	-	-	-	46	46	16	Y/H	Tat/Cat	rs49006899	-	-1	-	MGI	-	-	-	1	P1	deleterious(0.02)	-	-	-	-	-	-	-	-
8_21434704_G/A	8:21434704-21434704	A	missense_variant	MODERATE	AY761185	ENSMUSG00000079120	FALSE				Transcript	ENSMUST00000110758.4	protein_coding	1/2	-	-	-	23	23	8	S/F	tCt/tTt	rs3546353544	-	-1	-	MGI	-	-	-	1	P1	deleterious(0)	-	-	-	-	-	-	-	-
8_21574465_C/T	8:21574465-21574465	T	missense_variant	MODERATE	Defa25	ENSMUSG00000094687	FALSE				Transcript	ENSMUST00000095425.2	protein_coding	1/2	-	-	-	8	8	3	T/I	aCa/aTa	rs3398506433	-	1	-	MGI	-	-	-	1	P1	deleterious(0)	-	-	-	-	-	-	-	-
8_21574480_C/G	8:21574480-21574480	G	missense_variant	MODERATE	Defa25	ENSMUSG00000094687	FALSE				Transcript	ENSMUST00000095425.2	protein_coding	1/2	-	-	-	23	23	8	S/C	tCt/tGt	rs3398841767	-	1	-	MGI	-	-	-	1	P1	deleterious(0)	-	-	-	-	-	-	-	-
8_21575296_T/C	8:21575296-21575296	C	missense_variant	MODERATE	Defa25	ENSMUSG00000094687	FALSE				Transcript	ENSMUST00000095425.2	protein_coding	2/2	-	-	-	274	274	92	C/R	Tgc/Cgc	rs108001012	-	1	-	MGI	-	-	-	1	P1	deleterious(0)	-	-	-	-	-	-	-	-
8_21586044_G/A	8:21586044-21586044	A	missense_variant	MODERATE	Defa38	ENSMUSG00000061958	FALSE				Transcript	ENSMUST00000077452.4	protein_coding	1/2	-	-	-	23	23	8	S/F	tCt/tTt	rs1132472468	-	-1	-	MGI	-	-	-	1	P1	deleterious(0.03)	-	-	-	-	-	-	-	-
8_21624701_C/T	8:21624701-21624701	T	missense_variant	MODERATE	Defa30	ENSMUSG00000074444	FALSE				Transcript	ENSMUST00000098898.5	protein_coding	1/2	-	-	-	44	23	8	S/F	tCt/tTt	rs3546465671	-	1	-	MGI	-	-	-	1	P1	deleterious(0)	-	-	-	-	-	-	-	-
8_21624832_T/A	8:21624832-21624832	A	missense_variant	MODERATE	Defa30	ENSMUSG00000074444	FALSE				Transcript	ENSMUST00000098898.5	protein_coding	1/2	-	-	-	175	154	52	S/T	Tct/Act	rs579634040	-	1	-	MGI	-	-	-	1	P1	deleterious(0.03)	-	-	-	-	-	-	-	-
8_21739883_G/C	8:21739883-21739883	C	missense_variant	MODERATE	Defa40	ENSMUSG00000074441	FALSE				Transcript	ENSMUST00000098895.3	protein_coding	1/2	-	-	-	114	106	36	E/Q	Gag/Cag	rs50646112	-	1	-	MGI	-	-	-	1	P1	deleterious(0.03)	-	-	-	-	-	-	-	-
8_21805569_C/T	8:21805569-21805569	T	missense_variant	MODERATE	Defa27	ENSMUSG00000082211	FALSE				Transcript	ENSMUST00000167683.3	protein_coding	1/2	-	-	-	8	8	3	T/I	aCa/aTa	rs581212689	-	1	-	MGI	-	-	-	1	P1	deleterious(0)	-	-	-	-	-	-	-	-
8_21805584_C/G	8:21805584-21805584	G	missense_variant	MODERATE	Defa27	ENSMUSG00000082211	FALSE				Transcript	ENSMUST00000167683.3	protein_coding	1/2	-	-	-	23	23	8	S/C	tCt/tGt	rs584565054	-	1	-	MGI	-	-	-	1	P1	deleterious(0)	-	-	-	-	-	-	-	-
8_21816169_C/T	8:21816169-21816169	T	missense_variant	MODERATE	Defa29	ENSMUSG00000074437	FALSE				Transcript	ENSMUST00000098890.4	protein_coding	2/2	-	-	-	242	197	66	R/Q	cGg/cAg	rs581442820	-	-1	-	MGI	-	-	-	1	P1	deleterious(0.03)	-	-	-	-	-	-	-	-
8_21816844_C/G	8:21816844-21816844	G	missense_variant	MODERATE	Defa29	ENSMUSG00000074437	FALSE				Transcript	ENSMUST00000098890.4	protein_coding	1/2	-	-	-	193	148	50	E/Q	Gaa/Caa	rs3546382065	-	-1	-	MGI	-	-	-	1	P1	deleterious(0.05)	-	-	-	-	-	-	-	-
8_22083657_C/T	8:22083657-22083657	T	missense_variant	MODERATE	Defa43	ENSMUSG00000079113	FALSE				Transcript	ENSMUST00000110749.4	protein_coding	2/2	-	-	-	240	197	66	R/Q	cGg/cAg	rs3546369011	-	-1	-	MGI	-	-	-	1	P1	deleterious(0.03)	-	-	-	-	-	-	-	-
8_22108205_A/C	8:22108205-22108205	C	missense_variant	MODERATE	Defa26	ENSMUSG00000060070	FALSE				Transcript	ENSMUST00000074343.6	protein_coding	1/2	-	-	-	7	7	3	T/P	Aca/Cca	rs3546416521	-	1	-	MGI	-	-	-	1	P1	deleterious(0.04)	-	-	-	-	-	-	-	-
8_22108238_G/T	8:22108238-22108238	T	missense_variant	MODERATE	Defa26	ENSMUSG00000060070	FALSE				Transcript	ENSMUST00000074343.6	protein_coding	1/2	-	-	-	40	40	14	A/S	Gcc/Tcc	rs3546369724	-	1	-	MGI	-	-	-	1	P1	deleterious(0.02)	-	-	-	-	-	-	-	-
8_22193492_A/G	8:22193492-22193492	G	missense_variant	MODERATE	Defa39	ENSMUSG00000058618	FALSE				Transcript	ENSMUST00000071886.7	protein_coding	1/2	-	-	-	170	127	43	S/P	Tct/Cct	rs46213965	-	-1	-	MGI	-	-	-	1	P1	deleterious(0.05)	-	-	-	-	-	-	-	-
8_22224706_G/A	8:22224706-22224706	A	missense_variant	MODERATE	Defa24	ENSMUSG00000064213	FALSE				Transcript	ENSMUST00000080533.6	protein_coding	1/2	-	-	-	197	154	52	A/T	Gct/Act	rs51213131	-	1	-	MGI	-	-	-	1	P1	deleterious(0.03)	-	-	-	-	-	-	-	-
8_25164078_C/T	8:25164078-25164078	T	missense_variant	MODERATE	Adam18	ENSMUSG00000031552	FALSE				Transcript	ENSMUST00000033957.12	protein_coding	2/20	-	-	-	162	104	35	R/H	cGc/cAc	rs46544166	-	-1	-	MGI	-	-	-	1	P1	deleterious(0.02)	-	-	-	-	-	-	-	-
8_26130893_A/C	8:26130893-26130893	C	missense_variant	MODERATE	Nsd3	ENSMUSG00000054823	FALSE				Transcript	ENSMUST00000136107.9	protein_coding	2/8	-	-	-	754	257	86	Y/S	tAc/tCc	rs3546417641	-	1	-	MGI	-	-	-	1	-	deleterious(0)	-	-	-	-	-	-	-	-
8_26130893_A/C	8:26130893-26130893	C	missense_variant	MODERATE	Nsd3	ENSMUSG00000054823	FALSE				Transcript	ENSMUST00000143445.2	protein_coding	2/6	-	-	-	719	257	86	Y/S	tAc/tCc	rs3546417641	-	1	-	MGI	-	-	-	1	-	deleterious(0)	-	-	-	-	-	-	-	-
8_26130893_A/C	8:26130893-26130893	C	missense_variant	MODERATE	Nsd3	ENSMUSG00000054823	FALSE				Transcript	ENSMUST00000146919.8	protein_coding	2/10	-	-	-	754	257	86	Y/S	tAc/tCc	rs3546417641	-	1	-	MGI	-	-	-	1	-	deleterious(0)	-	-	-	-	-	-	-	-
8_26130893_A/C	8:26130893-26130893	C	missense_variant	MODERATE	Nsd3	ENSMUSG00000054823	FALSE				Transcript	ENSMUST00000155861.8	protein_coding	2/10	-	-	-	694	257	86	Y/S	tAc/tCc	rs3546417641	-	1	-	MGI	-	-	-	1	-	deleterious(0)	-	-	-	-	-	-	-	-
8_26473125_T/G	8:26473125-26473125	G	missense_variant	MODERATE	Pomk	ENSMUSG00000037251	TRUE	Q3TUA9	Asn276Thr	between two alpha helix features in UniProt, which is confirmed by AlphaFold.	Transcript	ENSMUST00000061850.5	protein_coding	5/5	-	-	-	1120	827	276	N/T	aAt/aCt	rs32817877	-	-1	-	MGI	-	-	-	1	P1	deleterious(0)	-	-	-	-	-	-	-	-
8_26648500_T/C	8:26648500-26648500	C	missense_variant	MODERATE	Thap1	ENSMUSG00000037214	FALSE				Transcript	ENSMUST00000036807.13	protein_coding	1/3	-	-	-	332	22	8	Y/H	Tac/Cac	rs236161524	-	1	-	MGI	-	-	-	1	P1	deleterious(0.02)	-	-	-	-	-	-	-	-
8_26648516_G/A	8:26648516-26648516	A	missense_variant	MODERATE	Thap1	ENSMUSG00000037214	FALSE				Transcript	ENSMUST00000036807.13	protein_coding	1/3	-	-	-	348	38	13	R/H	cGc/cAc	rs221959041	-	1	-	MGI	-	-	-	1	P1	deleterious(0.01)	-	-	-	-	-	-	-	-
8_31649941_A/G	8:31649941-31649941	G	missense_variant	MODERATE	Tti2	ENSMUSG00000031577	FALSE				Transcript	ENSMUST00000098842.3	protein_coding	7/8	-	-	-	1991	1457	486	E/G	gAa/gGa	rs36722579	-	1	-	MGI	-	-	-	1	P2	deleterious(0.04)	-	-	-	-	-	-	-	-
8_31649941_A/G	8:31649941-31649941	G	missense_variant	MODERATE	Tti2	ENSMUSG00000031577	FALSE				Transcript	ENSMUST00000209851.2	protein_coding	7/7	-	-	-	1992	1457	486	E/G	gAa/gGa	rs36722579	-	1	-	MGI	-	-	-	1	P2	deleterious(0.04)	-	-	-	-	-	-	-	-
8_33731136_T/G	8:33731136-33731136	G	missense_variant	MODERATE	Wrn	ENSMUSG00000031583	FALSE				Transcript	ENSMUST00000033990.7	protein_coding	33/34	-	-	-	4082	3924	1308	L/F	ttA/ttC	rs46514474	-	-1	-	MGI	-	-	-	1	P1	deleterious(0)	-	-	-	-	-	-	-	-
8_33731136_T/G	8:33731136-33731136	G	missense_variant	MODERATE	Wrn	ENSMUSG00000031583	FALSE				Transcript	ENSMUST00000211498.2	protein_coding	27/28	-	-	-	3921	3195	1065	L/F	ttA/ttC	rs46514474	-	-1	-	MGI	-	-	-	1	-	deleterious(0)	-	-	-	-	-	-	-	-
8_33758820_G/A	8:33758820-33758820	A	missense_variant	MODERATE	Wrn	ENSMUSG00000031583	FALSE				Transcript	ENSMUST00000033990.7	protein_coding	25/34	-	-	-	3220	3062	1021	S/L	tCg/tTg	rs13479691	-	-1	-	MGI	-	-	-	1	P1	deleterious(0.04)	-	-	-	-	-	-	-	-
8_33758820_G/A	8:33758820-33758820	A	missense_variant	MODERATE	Wrn	ENSMUSG00000031583	FALSE				Transcript	ENSMUST00000211498.2	protein_coding	19/28	-	-	-	3059	2333	778	S/L	tCg/tTg	rs13479691	-	-1	-	MGI	-	-	-	1	-	deleterious(0.03)	-	-	-	-	-	-	-	-
8_33819202_G/A	8:33819202-33819202	A	missense_variant	MODERATE	Wrn	ENSMUSG00000031583	FALSE				Transcript	ENSMUST00000033990.7	protein_coding	8/34	-	-	-	907	749	250	S/L	tCa/tTa	rs30204483	-	-1	-	MGI	-	-	-	1	P1	deleterious(0.03)	-	-	-	-	-	-	-	-
8_33819202_G/A	8:33819202-33819202	A	missense_variant	MODERATE	Wrn	ENSMUSG00000031583	FALSE				Transcript	ENSMUST00000211498.2	protein_coding	2/28	-	-	-	746	20	7	S/L	tCa/tTa	rs30204483	-	-1	-	MGI	-	-	-	1	-	deleterious(0.03)	-	-	-	-	-	-	-	-
8_34062066_G/T	8:34062066-34062066	T	missense_variant	MODERATE	Tex15	ENSMUSG00000009628	FALSE				Transcript	ENSMUST00000009772.8	protein_coding	1/4	-	-	-	1495	1495	499	G/C	Ggt/Tgt	rs30232969	-	1	-	MGI	-	-	-	1	P1	deleterious(0)	-	-	-	-	-	-	-	-
8_34072330_A/C	8:34072330-34072330	C	missense_variant	MODERATE	Tex15	ENSMUSG00000009628	FALSE				Transcript	ENSMUST00000009772.8	protein_coding	3/4	-	-	-	7876	7876	2626	T/P	Aca/Cca	rs3704050	-	1	-	MGI	-	-	-	1	P1	deleterious(0.03)	-	-	-	-	-	-	-	-
8_35945757_T/G	8:35945757-35945757	G	missense_variant	MODERATE	Eri1	ENSMUSG00000031527	FALSE				Transcript	ENSMUST00000033927.8	protein_coding	4/7	-	-	-	693	527	176	D/A	gAt/gCt	rs13475014	-	-1	-	MGI	-	-	-	1	P1	deleterious(0.03)	-	-	-	-	-	-	-	-
8_36570145_G/T	8:36570145-36570145	T	missense_variant	MODERATE	Prag1	ENSMUSG00000050271	TRUE	Q571I4	Asp243Tyr	between two disordered features in UniProt, within very low confidence structural region within AlphaFold.	Transcript	ENSMUST00000110492.2	protein_coding	3/6	-	-	-	1015	727	243	D/Y	Gac/Tac	rs47798524	-	1	-	MGI	-	-	-	1	P1	deleterious(0)	-	-	-	-	-	-	-	-
8_36570199_C/T	8:36570199-36570199	T	missense_variant	MODERATE	Prag1	ENSMUSG00000050271	TRUE	Q571I4	Arg261Cys	within disordered feature in UniProt, in low confidence structure in AlphaFold.	Transcript	ENSMUST00000110492.2	protein_coding	3/6	-	-	-	1069	781	261	R/C	Cgt/Tgt	rs30475069	-	1	-	MGI	-	-	-	1	P1	deleterious(0.03)	-	-	-	-	-	-	-	-
